# Coordinated conformational changes in the V_1_ complex during V-ATPase reversible dissociation

**DOI:** 10.1101/2021.11.09.467972

**Authors:** Thamiya Vasanthakumar, Kristine A. Keon, Stephanie A. Bueler, Michael C. Jaskolka, John L. Rubinstein

**Affiliations:** Molecular Medicine Program, The Hospital for Sick Children; Department of Biochemistry, The University of Toronto; Department of Medical Biophysics, The University of Toronto; Department of Biochemistry and Molecular Biology, SUNY Upstate Medical University, Syracuse, NY 13210

## Abstract

Vacuolar-type ATPases (V-ATPases) are rotary enzymes that acidify intracellular compartments in eukaryotic cells. These multi-subunit complexes consist of a cytoplasmic V_1_ region that hydrolyzes ATP and a membrane-embedded V_O_ region that transports protons. V-ATPase activity is regulated by reversible dissociation of the two regions, with the isolated V_1_ and V_O_ complexes becoming autoinhibited upon disassembly and subunit C subsequently detaching from V_1_. In yeast, assembly of the V_1_ and V_O_ regions is mediated by the RAVE complex through an unknown mechanism. We used cryoEM of yeast V-ATPase to determine structures of the intact enzyme, the dissociated but complete V_1_ complex, and the V_1_ complex lacking subunit C. Upon separation, V_1_ undergoes a dramatic conformational rearrangement, with its rotational state becoming incompatible for reassembly with V_O_. Loss of subunit C allows V_1_ to match the rotational state of V_O_, suggesting how RAVE could reassemble V_1_ and V_O_ by recruiting subunit C.
