## Supplementary Table 2 for "Coordinated conformational changes in the V_1_ complex during V-ATPase reversible dissociation"

### Sheet: Sheet1
RAV1_YEAST	741		Band 1
FAS2_YEAST	241		111 proteins identified
FAS1_YEAST	170		numbers indicate number of matches Mascot assigned to each protein (spectral counts)
VATA_YEAST	155		#1 hit: RAV1_YEAST (155 kDa)
RPA1_YEAST	93
VATB_YEAST	67		Listed top 10 proteins identified
ACAC_YEAST	58
PYR1_YEAST	42
VATH_YEAST	73
VATA_ASHGO	93
VATA_YEAST	174		Band 2
VATB_YEAST	116		80 proteins identified
RAV2_YEAST	562		#3 hit and highest spectral counts: RAV2_YEAST (40 kDa)
VATH_YEAST	62
VATA_ASHGO	103
GET3_YEAS1	55
RAV1_YEAST	19
NUDUAA_BOVIN	19
CDC10_YEAST	18
VATE_YEAST	366		Band 3
VATB_YEAST	33		82 proteins identified
SKP1_YEAST	70		#1 hit: VATE_YEAST
VATA_YEAST	31
PSA5_YEAST	36
PSA7_YEAST	44
RL8B_YEAST	31
PHB_BOVIN	22
RAV1_YEAST	18
RL8A_YEAST	27
